# Delineating bacterial genera based on gene content analysis: a case study of the *Mycoplasmatales*–*Entomoplasmatales* clade within the class *Mollicutes*

**DOI:** 10.1101/2024.08.17.608393

**Authors:** Xiao-Hua Yan, Shen-Chian Pei, Hsi-Ching Yen, Alain Blanchard, Pascal Sirand-Pugnet, Vincent Baby, Gail E. Gasparich, Chih-Horng Kuo

## Abstract

Genome-based analysis allows for large-scale classification of diverse bacteria and has been widely adopted for delineating species. Unfortunately, for higher taxonomic ranks such as genus, establishing a generally accepted approach based on genome analysis is challenging. While core-genome phylogenies depict the evolutionary relationships among species, determining the correspondence between clades and genera may not be straightforward. For genotypic divergence, percentage of conserved proteins (POCP) and genome-wide average amino acid identity (AAI) are commonly used, but often do not provide a clear threshold for classification. In this work, we investigated the utility of global comparisons and data visualization in identifying clusters of species based on their overall gene content, and rationalized that such patterns can be integrated with phylogeny and other information such as phenotypes for improving taxonomy. As a proof of concept, we selected 177 representative genome sequences from the *Mycoplasmatales*–*Entomoplasmatales* clade within the class *Mollicutes* for a case study. We found that the clustering patterns corresponded to the current understanding of these organisms, namely the split into three above-genus groups: Hominis, Pneumoniae, and *Spiroplasma*-*Entomoplasmataceae*-Mycoides (SEM). However, at the genus level, several important issues were found. For example, recent taxonomic revisions that split the Hominis group into three genera and *Entomoplasmataceae* into five genera are problematic, as those newly described or emended genera lack clear differentiations in gene content from one another. Moreover, several cases of mis-classification were identified. These findings demonstrated the utility of this approach and the potential application for other bacteria.

**Impact statement:** Taxonomy provides a foundation for communication that involves biological entities. As such, robust classification and standardized nomenclature are critical. In recent years, genome analysis has been widely adopted for delineating species, but generally accepted approaches for delineating higher taxonomic ranks such as genus are lacking. In this work, we demonstrated that the comparison of overall gene content among species provides an intuitive method for identifying groups of similar organisms that can correspond to genera. Moreover, several critical issues were identified when we applied the method to evaluate recent taxonomic revisions that affected many pathogens with biomedical or economic importance. These findings serve as a cautionary tale against the over-reliance of core-genome centered approaches in taxonomy.

**Data Summary:** The 183 genome assemblies analyzed in this study were obtained from the National Center for Biotechnology Information (NCBI) Genome Database. The accession numbers are provided in Table S1.
