## Supplementary material for "Delineating bacterial genera based on gene content analysis: a case study of the *Mycoplasmatales*–*Entomoplasmatales* clade within the class *Mollicutes*": Table S1

### Sheet: genome
Group	Subgroup	Species (revised taxonomy)	Species (NCBI)	Strain	Type strain	NCBI representative	Accession	Assembly status	Assembly size (bp)	Contig count	Contig N50 (bp)	CDS count	Selected
Acholeplasma	Acholeplasma	Acholeplasma equifetale	Acholeplasma equifetale	ATCC 29724	YES	YES	GCF_000687735.1	Contig	1282372	26	124644	1189	NO
Acholeplasma	Acholeplasma	Acholeplasma equirhinis	Acholeplasma equirhinis	N93	YES	YES	GCF_017052655.1	Contig	1446424	7	1309467	1347	NO
Acholeplasma	Acholeplasma	Acholeplasma granularum	Acholeplasma granularum	ATCC 19168	YES	YES	GCF_000526235.1	Contig	1453539	14	150806	1328	NO
Acholeplasma	Acholeplasma	Acholeplasma hippikon	Acholeplasma hippikon	NCTC 10172	YES	YES	GCF_900660755.1	Complete Genome	1465667	2	1456175	1374	NO
Acholeplasma	Acholeplasma	Acholeplasma laidlawii	Acholeplasma laidlawii	PG-8A	YES	NO	GCF_000018785.1	Complete Genome	1496992	1	1496992	1386	YES
Acholeplasma	Acholeplasma	Acholeplasma oculi	Acholeplasma oculi	NCTC 10150	YES	YES	GCF_900444665.1	Contig	1600576	2	1587119	1459	NO
Hominis	Mesomycoplasma	Mesomycoplasma bovoculi	Mesomycoplasma bovoculi	M165/69	YES	YES	GCF_000524555.1	Complete Genome	760240	1	760240	588	NO
Hominis	Mesomycoplasma	Mesomycoplasma collis	Mycoplasma collis	ATCC 35278	YES	YES	GCF_000701825.1	Scaffold	901892	44	56128	779	NO
Hominis	Mesomycoplasma	Mesomycoplasma conjunctivae	Mesomycoplasma conjunctivae	NCTC 10147	YES	YES	GCF_000026765.1	Chromosome	844775	1	846214	666	NO
Hominis	Mesomycoplasma	Mesomycoplasma dispar	Mesomycoplasma dispar	ATCC 27140	YES	YES	GCF_000941075.1	Complete Genome	1084449	1	1084449	754	NO
Hominis	Mesomycoplasma	Mesomycoplasma flocculare	Mesomycoplasma flocculare	ATCC 27399	YES	YES	GCF_000815065.1	Complete Genome	778866	1	778866	594	NO
Hominis	Mesomycoplasma	Mesomycoplasma hyopneumoniae	Mesomycoplasma hyopneumoniae	J	YES	NO	GCF_000008205.1	Complete Genome	897405	1	897405	681	YES
Hominis	Mesomycoplasma	Mesomycoplasma hyorhinis	Mesomycoplasma hyorhinis	NCTC 10130	YES	NO	GCF_900476065.1	Complete Genome	838863	1	838863	687	YES
Hominis	Mesomycoplasma	Mesomycoplasma lagogenitalium	Mesomycoplasma lagogenitalium	12MS	YES	YES	GCF_029854295.1	Complete Genome	973223	1	973223	822	NO
Hominis	Mesomycoplasma	Mesomycoplasma mobile	Mycoplasma mobile	163K	YES	YES	GCF_000008365.1	Complete Genome	777079	1	777079	654	YES
Hominis	Mesomycoplasma	Mesomycoplasma molaris	Mesomycoplasma molare	H 542	YES	NO	GCF_024918955.1	Complete Genome	869728	1	869728	749	NO
Hominis	Mesomycoplasma	Mesomycoplasma neurolyticum	Mesomycoplasma neurolyticum	NCTC 10166	YES	YES	GCF_900660485.1	Complete Genome	1040908	4	979558	863	YES
Hominis	Mesomycoplasma	Mesomycoplasma ovipneumoniae	Mesomycoplasma ovipneumoniae	ATCC 29419	YES	NO	GCF_028885435.1	Complete Genome	1081520	1	1081520	762	NO
Hominis	Metamycoplasma	Metamycoplasma alkalescens	Metamycoplasma alkalescens	NCTC 10135	YES	YES	GCF_900476125.1	Complete Genome	821059	1	821059	653	NO
Hominis	Metamycoplasma	Metamycoplasma anseris	[Mycoplasma] anseris	ATCC 49234	YES	YES	GCF_003285045.1	Complete Genome	750009	1	750009	614	NO
Hominis	Metamycoplasma	Metamycoplasma arthritidis	Metamycoplasma arthritidis	NCTC 10162	YES	YES	GCF_900660715.1	Complete Genome	806209	1	806209	605	YES
Hominis	Metamycoplasma	Metamycoplasma auris	Metamycoplasma auris	ATCC 51348	YES	YES	GCF_003253435.1	Scaffold	750107	39	101015	637	NO
Hominis	Metamycoplasma	Metamycoplasma canadense	Metamycoplasma canadense	HAZ360_1	NO	YES	GCF_000828855.1	Complete Genome	693241	1	693241	545	NO
Hominis	Metamycoplasma	Metamycoplasma cloacale	Metamycoplasma cloacale	NCTC 10199	YES	YES	GCF_003269445.1	Complete Genome	659552	1	659552	542	NO
Hominis	Metamycoplasma	Metamycoplasma equirhinis	Metamycoplasma equirhinis	M432/72	YES	NO	GCF_033546855.1	Complete Genome	706186	1	706186	571	NO
Hominis	Metamycoplasma	Metamycoplasma falconis	[Mycoplasma] falconis	ATCC 51372	YES	YES	GCF_006385795.1	Contig	672402	39	82367	558	NO
Hominis	Metamycoplasma	Metamycoplasma gateae	Metamycoplasma gateae	3700	NO	NO	GCF_036352135.1	Complete Genome	689432	1	689432	581	NO
Hominis	Metamycoplasma	Metamycoplasma gypis	[Mycoplasma] gypis	B1/T1	YES	YES	GCF_037482225.1	Complete Genome	833262	1	833262	660	YES
Hominis	Metamycoplasma	Metamycoplasma hominis	Metamycoplasma hominis	ATCC 23114	YES	NO	GCF_000085865.1	Complete Genome	665445	1	665445	553	YES
Hominis	Metamycoplasma	Metamycoplasma hyosynoviae	Metamycoplasma hyosynoviae	ATCC 25591	YES	NO	GCF_004365165.1	Scaffold	870403	10	208315	671	NO
Hominis	Metamycoplasma	Metamycoplasma neophronis	Metamycoplasma neophronis	DSM 24097	YES	YES	GCF_006491995.1	Contig	747412	65	116412	573	NO
Hominis	Metamycoplasma	Metamycoplasma orale	Metamycoplasma orale	NCTC 10112	YES	YES	GCF_900660435.1	Complete Genome	806218	5	736864	670	NO
Hominis	Metamycoplasma	Metamycoplasma phocae	[Mycoplasma] phocae	105	YES	YES	GCF_003332325.1	Complete Genome	814478	1	814478	621	NO
Hominis	Metamycoplasma	Metamycoplasma phocicerebrale	Metamycoplasma phocicerebrale	1049	YES	YES	GCF_003383595.3	Complete Genome	740800	1	740800	613	NO
Hominis	Metamycoplasma	Metamycoplasma salivarium	Metamycoplasma salivarium	NCTC 10113	YES	YES	GCF_900660445.2	Complete Genome	728347	1	728347	611	NO
Hominis	Metamycoplasma	Metamycoplasma subdolum	Metamycoplasma subdolum	TB	YES	NO	GCF_033546815.1	Complete Genome	654603	1	654603	538	NO
Hominis	Mycoplasma	Candidatus Mycoplasma mahonii	Candidatus Mycoplasma mahonii	OP267	YES	YES	GCF_030550815.1	Complete Genome	796768	1	796768	679	YES
Hominis	Mycoplasma	Mycoplasma anserisalpingitidis	Mycoplasma anserisalpingitidis	ATCC BAA-2147	YES	NO	GCF_007859615.1	Complete Genome	959110	1	959110	785	NO
Hominis	Mycoplasma	Mycoplasma enhydrae	Mycoplasma enhydrae	6803-13	NO	YES	GCF_025779955.1	Contig	685315	30	103139	565	NO
Hominis	Mycoplasma	Mycoplasma marinum	Mycoplasma marinum	PE	YES	YES	GCF_004335975.1	Contig	1171149	128	34680	988	YES
Hominis	Mycoplasma	Mycoplasma miroungigenitalium	Mycoplasma miroungigenitalium	ES2806-GEN	YES	YES	GCF_013008635.1	Complete Genome	815486	1	815486	667	NO
Hominis	Mycoplasma	Mycoplasma miroungirhinis	Mycoplasma miroungirhinis	ES2806-NAS	YES	YES	GCF_013008815.1	Complete Genome	779550	1	779550	614	NO
Hominis	Mycoplasma	Mycoplasma nasistruthionis	Mycoplasma nasistruthionis	2F1A	YES	YES	GCF_006228185.1	Complete Genome	803230	1	803230	625	NO
Hominis	Mycoplasma	Mycoplasma phocimorsus	Mycoplasma phocimorsus	M5725	YES	YES	GCF_030077865.1	Contig	755408	28	42579	618	NO
Hominis	Mycoplasma	Mycoplasma phocoenae	Mycoplasma phocoenae	C264-GEN	YES	YES	GCF_012934855.1	Complete Genome	693115	1	693115	569	NO
Hominis	Mycoplasma	Mycoplasma phocoeninasale	Mycoplasma phocoeninasale	C264-NAS	YES	YES	GCF_012934885.1	Complete Genome	776009	1	776009	600	NO
Hominis	Mycoplasma	Mycoplasma procyoni	Mycoplasma procyoni	LR5794	YES	YES	GCF_017052595.1	Contig	983602	22	109542	793	NO
Hominis	Mycoplasma	Mycoplasma seminis	Mycoplasma seminis	2200	NO	YES	GCF_030718845.1	Complete Genome	1064223	1	1064223	851	NO
Hominis	Mycoplasma	Mycoplasma struthionis	Mycoplasma struthionis	237IA	YES	YES	GCF_003855455.1	Complete Genome	737591	1	737591	654	NO
Hominis	Mycoplasma	Mycoplasma tauri	Mycoplasma tauri	Zaradi2	YES	YES	GCF_016925555.1	Complete Genome	764150	1	764150	625	NO
Hominis	Mycoplasma	Mycoplasma todarodis	Mycoplasma todarodis	5H	YES	YES	GCF_004335995.1	Contig	1007879	84	24059	888	NO
Hominis	Mycoplasma	Mycoplasma zalophi	Mycoplasma zalophi	CSL 4296	YES	YES	GCF_025486335.1	Contig	766979	11	265254	615	NO
Hominis	Mycoplasma	Mycoplasma zalophidermidis	Mycoplasma zalophidermidis	CSL 9942	NO	YES	GCF_024742155.1	Contig	849686	14	130675	668	NO
Hominis	Mycoplasmopsis	Mycoplasmopsis agalactiae	Mycoplasmopsis agalactiae	PG2	YES	NO	GCF_000063605.1	Complete Genome	877438	1	877438	761	YES
Hominis	Mycoplasmopsis	Mycoplasmopsis agassizii	Mycoplasmopsis agassizii	PS6	YES	YES	GCF_002272945.1	Scaffold	1274468	8	654010	996	NO
Hominis	Mycoplasmopsis	Mycoplasmopsis alligatoris	Mycoplasmopsis alligatoris	A21JP2	YES	YES	GCF_000178375.1	Contig	973030	33	173580	785	NO
Hominis	Mycoplasmopsis	Mycoplasmopsis anatis	Mycoplasmopsis anatis	NCTC 10156	YES	YES	GCF_003285065.1	Complete Genome	956094	1	956094	793	YES
Hominis	Mycoplasmopsis	Mycoplasmopsis arginini	Mycoplasmopsis arginini	NCTC 10129	YES	NO	GCF_900660725.1	Complete Genome	741674	3	712140	660	YES
Hominis	Mycoplasmopsis	Mycoplasmopsis bovigenitalium	Mycoplasmopsis bovigenitalium	NCTC 10122	YES	YES	GCF_900660525.1	Complete Genome	841512	1	841512	694	YES
Hominis	Mycoplasmopsis	Mycoplasmopsis bovirhinis	Mycoplasmopsis bovirhinis	NCTC 10118	YES	YES	GCF_900660515.1	Complete Genome	922012	2	901941	745	NO
Hominis	Mycoplasmopsis	Mycoplasmopsis bovis	Mycoplasmopsis bovis	PG45	YES	NO	GCF_000183385.1	Complete Genome	1003404	1	1003404	822	NO
Hominis	Mycoplasmopsis	Mycoplasmopsis buteonis	Mycoplasma buteonis	ATCC 51371	YES	YES	GCF_000733865.1	Scaffold	850020	12	110168	644	NO
Hominis	Mycoplasmopsis	Mycoplasmopsis californica	Mycoplasmopsis californica	ST-6	YES	NO	GCF_000695835.1	Complete Genome	793841	1	793841	641	NO
Hominis	Mycoplasmopsis	Mycoplasmopsis canis	Mycoplasmopsis canis	NCTC 10146	YES	NO	GCF_900660585.1	Complete Genome	996787	12	898204	753	YES
Hominis	Mycoplasmopsis	Mycoplasmopsis caviae	Mycoplasmopsis caviae	G122	YES	YES	GCF_024498215.1	Complete Genome	1155014	1	1155014	1071	NO
Hominis	Mycoplasmopsis	Mycoplasmopsis ciconiae	Mycoplasmopsis ciconiae	DSM 25251	YES	NO	GCF_036350065.1	Contig	937566	22	84960	671	NO
Hominis	Mycoplasmopsis	Mycoplasmopsis citelli	Mycoplasmopsis citelli	NCTC 10181	YES	YES	GCF_900660645.1	Complete Genome	1242365	1	1242365	890	NO
Hominis	Mycoplasmopsis	Mycoplasmopsis columbina	Mycoplasmopsis columbina	NCTC 10178	YES	YES	GCF_900660685.1	Complete Genome	776661	1	776661	602	NO
Hominis	Mycoplasmopsis	Mycoplasmopsis columbinasalis	Mycoplasmopsis columbinasalis	NCTC 10184	YES	YES	GCF_900660705.1	Complete Genome	849456	1	849456	617	NO
Hominis	Mycoplasmopsis	Mycoplasmopsis columboralis	Mycoplasmopsis columboralis	NCTC 10179	YES	YES	GCF_900660675.1	Complete Genome	966675	2	949548	749	NO
Hominis	Mycoplasmopsis	Mycoplasmopsis cricetuli	Mycoplasmopsis cricetuli	ATCC 35279	YES	YES	GCF_000526955.1	Contig	847750	45	50546	705	NO
Hominis	Mycoplasmopsis	Mycoplasmopsis crocodyli	Mycoplasma crocodyli	MP145	YES	YES	GCF_000025845.1	Complete Genome	934379	1	934379	749	NO
Hominis	Mycoplasmopsis	Mycoplasmopsis cynos	Mycoplasmopsis cynos	NCTC 10142	YES	NO	GCF_900660545.1	Complete Genome	1093147	18	986659	881	NO
Hominis	Mycoplasmopsis	Mycoplasmopsis edwardii	Mycoplasmopsis edwardii	NCTC 10132	YES	YES	GCF_900476105.1	Complete Genome	832213	1	832213	659	NO
Hominis	Mycoplasmopsis	Mycoplasmopsis elephantis	Mycoplasma elephantis	ATCC 51980	YES	YES	GCF_000687815.1	Contig	769819	25	60754	670	NO
Hominis	Mycoplasmopsis	Mycoplasmopsis equigenitalium	Mycoplasmopsis equigenitalium	T37	YES	YES	GCF_024498255.1	Complete Genome	806532	1	806532	671	YES
Hominis	Mycoplasmopsis	Mycoplasmopsis felifaucium	Mycoplasmopsis felifaucium	ATCC 43428	YES	YES	GCF_000687775.1	Contig	764934	37	43591	648	NO
Hominis	Mycoplasmopsis	Mycoplasmopsis felis	Mycoplasmopsis felis	ATCC 23391	YES	NO	GCF_000701865.1	Scaffold	810136	45	29297	714	YES
Hominis	Mycoplasmopsis	Mycoplasmopsis fermentans	Mycoplasmopsis fermentans	PG18	YES	NO	GCF_000209735.1	Chromosome	1002014	1	1004014	868	YES
Hominis	Mycoplasmopsis	Mycoplasmopsis gallinacea	Mycoplasmopsis gallinacea	NCTC 10183	YES	YES	GCF_900660495.1	Complete Genome	1074838	1	1074838	777	NO
Hominis	Mycoplasmopsis	Mycoplasmopsis gallinarum	Mycoplasmopsis gallinarum	DSM 19816	YES	YES	GCF_000621085.1	Scaffold	833494	14	197178	649	NO
Hominis	Mycoplasmopsis	Mycoplasmopsis gallopavonis	Mycoplasmopsis gallopavonis	NCTC 10186	YES	YES	GCF_900660635.1	Complete Genome	1028044	4	576641	790	NO
Hominis	Mycoplasmopsis	Mycoplasmopsis glycophila	Mycoplasmopsis glycophila	NCTC 10194	YES	YES	GCF_900660605.1	Complete Genome	973410	1	973410	689	NO
Hominis	Mycoplasmopsis	Mycoplasmopsis iguanae	Mycoplasma iguanae	2327	YES	YES	GCF_024722375.1	Complete Genome	688439	1	688439	587	YES
Hominis	Mycoplasmopsis	Mycoplasmopsis iners	Mycoplasmopsis iners	ATCC 19705	YES	YES	GCF_000701805.1	Scaffold	766027	29	43698	595	NO
Hominis	Mycoplasmopsis	Mycoplasmopsis leonicaptivi	Mycoplasma leonicaptivi	ATCC 49890	YES	YES	GCF_000622205.1	Scaffold	897678	83	18804	754	NO
Hominis	Mycoplasmopsis	Mycoplasmopsis lipofaciens	Mycoplasmopsis lipofaciens	ATCC 35015	YES	YES	GCF_000686585.1	Scaffold	775211	7	145820	650	NO
Hominis	Mycoplasmopsis	Mycoplasmopsis maculosa	Mycoplasmopsis maculosa	NCTC 10168	YES	YES	GCF_900660665.1	Complete Genome	919297	2	909262	738	NO
Hominis	Mycoplasmopsis	Mycoplasmopsis meleagridis	Mycoplasmopsis meleagridis	NCTC 10153	YES	YES	GCF_900660695.1	Complete Genome	644173	1	644173	519	YES
Hominis	Mycoplasmopsis	Mycoplasmopsis mucosicanis	Mycoplasmopsis mucosicanis	1642	YES	YES	GCF_006546935.1	Contig	869512	57	64609	691	NO
Hominis	Mycoplasmopsis	Mycoplasmopsis mustelae	Mycoplasmopsis mustelae	ATCC 35214	YES	YES	GCF_004365095.1	Scaffold	836273	7	548660	694	NO
Hominis	Mycoplasmopsis	Mycoplasmopsis opalescens	Mycoplasmopsis opalescens	ATCC 27921	YES	YES	GCF_000712185.1	Scaffold	776762	16	144672	629	NO
Hominis	Mycoplasmopsis	Mycoplasmopsis phocirhinis	Mycoplasmopsis phocirhinis	852	YES	YES	GCF_004216495.1	Complete Genome	865472	1	865472	685	NO
Hominis	Mycoplasmopsis	Mycoplasmopsis primatum	Mycoplasmopsis primatum	ATCC 25948	YES	YES	GCF_000702785.1	Contig	902769	63	26072	757	NO
Hominis	Mycoplasmopsis	Mycoplasmopsis pullorum	Mycoplasmopsis pullorum	UBP17-163-51Cl1	NO	YES	GCF_006334135.1	Scaffold	953288	63	48719	733	NO
Hominis	Mycoplasmopsis	Mycoplasmopsis pulmonis	Mycoplasmopsis pulmonis	NCTC 10139	YES	YES	GCF_900660575.1	Complete Genome	962791	2	951507	756	YES
Hominis	Mycoplasmopsis	Mycoplasmopsis simbae	Mycoplasma simbae	ATCC 49888	YES	YES	GCF_000702705.1	Contig	852572	12	122401	666	NO
Hominis	Mycoplasmopsis	Mycoplasmopsis sturni	Mycoplasmopsis sturni	DSM 22021	YES	YES	GCF_000701485.1	Scaffold	813284	5	425216	616	YES
Hominis	Mycoplasmopsis	Mycoplasmopsis synoviae	Mycoplasmopsis synoviae	ATCC 25204	YES	NO	GCF_000969765.1	Complete Genome	846495	1	846495	694	YES
Hominis	Mycoplasmopsis	Mycoplasmopsis testudinea	Mycoplasma testudineum	ATCC 700618	YES	YES	GCF_004362335.1	Contig	954967	17	131303	795	NO
Hominis	Mycoplasmopsis	Mycoplasmopsis verecunda	Mycoplasmopsis verecunda	107	YES	YES	GCF_033546915.1	Complete Genome	946797	1	946797	685	YES
Pneumoniae	Eperythrozoon	Candidatus Eperythrozoon haemobos	Candidatus Mycoplasma haematobovis	INIFAP01	NO	YES	GCF_001645765.1	Contig	935638	18	256799	1143	NO
Pneumoniae	Eperythrozoon	Candidatus Eperythrozoon haemolame	Candidatus Mycoplasma haematolamae	Purdue	NO	YES	GCF_000281235.1	Complete Genome	756845	1	756845	941	NO
Pneumoniae	Eperythrozoon	Candidatus Eperythrozoon haemominutum	Candidatus Mycoplasma haematominutum	Birmingham 1	NO	YES	GCF_000319365.1	Contig	513880	1	513880	537	NO
Pneumoniae	Eperythrozoon	Eperythrozoon canis	Mycoplasma haemocanis	Illinois	NO	YES	GCF_000238995.1	Complete Genome	919992	1	919992	1130	NO
Pneumoniae	Eperythrozoon	Eperythrozoon felis	Mycoplasma haemofelis	Langford 1	NO	YES	GCF_000200735.1	Complete Genome	1147259	1	1147259	1487	YES
Pneumoniae	Eperythrozoon	Eperythrozoon ovis	Mycoplasma ovis	Michigan	NO	YES	GCF_000508245.1	Complete Genome	702511	1	702511	786	NO
Pneumoniae	Eperythrozoon	Eperythrozoon parvum	Mycoplasma parvum	Indiana	YES	YES	GCF_000477415.1	Complete Genome	564395	1	564395	548	NO
Pneumoniae	Eperythrozoon	Eperythrozoon suis	Mycoplasma suis	Illinois	YES	NO	GCF_000179035.2	Complete Genome	742431	1	742431	869	YES
Pneumoniae	Eperythrozoon	Eperythrozoon wenyonii	Mycoplasma wenyonii	Massachusetts	NO	YES	GCF_000277795.1	Complete Genome	650228	1	650228	711	NO
Pneumoniae	Malacoplasma	Malacoplasma iowae	Malacoplasma iowae	NCTC 10185	YES	YES	GCF_900660615.1	Complete Genome	1278574	1	1278574	993	NO
Pneumoniae	Malacoplasma	Malacoplasma penetrans	Malacoplasma penetrans	HF-2	NO	YES	GCF_000011225.1	Complete Genome	1358633	1	1358633	1025	YES
Pneumoniae	Mycoplasma	Candidatus Mycoplasma haematohominis	Candidatus Mycoplasma haematohominis	neocaledoniensis	NO	YES	GCF_902712995.1	Contig	1016508	38	106535	1118	NO
Pneumoniae	Mycoplasma	Mycoplasma bradburyae	Mycoplasma bradburyae	T158	YES	YES	GCF_024338845.1	Complete Genome	981938	1	981938	732	NO
Pneumoniae	Mycoplasma	Mycoplasma tullyi	Mycoplasma tullyi	56A97T	YES	YES	GCF_014068355.1	Complete Genome	867815	1	867815	646	NO
Pneumoniae	Mycoplasmoides	Mycoplasmoides alvi	Mycoplasmoides alvi	ATCC 29626	YES	YES	GCF_000701785.1	Scaffold	840455	9	190782	683	NO
Pneumoniae	Mycoplasmoides	Mycoplasmoides amphoriforme	Mycoplasma amphoriforme	A39	YES	NO	GCA_000723365.1	Complete Genome	1029022	1	1029022	715	NO
Pneumoniae	Mycoplasmoides	Mycoplasmoides fastidiosum	Mycoplasmoides fastidiosum	4822	YES	YES	GCF_024498275.1	Complete Genome	1221951	1	1221951	830	YES
Pneumoniae	Mycoplasmoides	Mycoplasmoides gallisepticum	Mycoplasmoides gallisepticum	NCTC 10115	YES	NO	GCF_900476085.1	Complete Genome	981408	1	981408	731	YES
Pneumoniae	Mycoplasmoides	Mycoplasmoides genitalium	Mycoplasmoides genitalium	G37	YES	YES	GCF_000027325.1	Complete Genome	580076	1	580076	517	NO
Pneumoniae	Mycoplasmoides	Mycoplasmoides imitans	Mycoplasma imitans	ATCC 51306	YES	YES	GCF_000518305.1	Scaffold	919667	29	99783	700	NO
Pneumoniae	Mycoplasmoides	Mycoplasmoides pirum	Mycoplasmoides pirum	ATCC 25960	YES	YES	GCF_000685905.1	Contig	839829	6	600706	676	YES
Pneumoniae	Mycoplasmoides	Mycoplasmoides pneumoniae	Mycoplasmoides pneumoniae	NCTC 10119	YES	YES	GCF_900660465.1	Complete Genome	823017	2	817125	689	YES
Pneumoniae	Mycoplasmoides	Mycoplasmoides testudinis	Mycoplasma testudinis	ATCC 43263	YES	YES	GCF_000687795.1	Contig	1325910	38	54616	1074	NO
Pneumoniae	Ureaplasma	Ureaplasma canigenitalium	Ureaplasma canigenitalium	ATCC 51252	YES	YES	GCF_000712165.1	Scaffold	835308	11	261112	637	NO
Pneumoniae	Ureaplasma	Ureaplasma diversum	Ureaplasma diversum	ATCC 49782	NO	YES	GCF_000941095.1	Chromosome	973100	1	973501	742	NO
Pneumoniae	Ureaplasma	Ureaplasma miroungigenitalium	Ureaplasma miroungigenitalium	ES3182-GEN	NO	YES	GCF_025780085.1	Contig	728586	13	426482	584	NO
Pneumoniae	Ureaplasma	Ureaplasma parvum	Ureaplasma parvum	ATCC 27815	YES	YES	GCF_000019345.1	Complete Genome	751679	1	751679	604	NO
Pneumoniae	Ureaplasma	Ureaplasma urealyticum	Ureaplasma urealyticum	ATCC 27618	YES	NO	GCF_000169535.1	Contig	881828	2	873729	660	YES
Pneumoniae	Ureaplasma	Ureaplasma zalophigenitalium	Ureaplasma zalophigenitalium	CSL7644-GEN	YES	YES	GCF_025780055.1	Contig	754489	48	111669	603	YES
SEM	Edwardiiplasma	Edwardiiplasma lactucae	Mesoplasma lactucae	ATCC 49193	YES	YES	GCF_002441935.1	Complete Genome	837471	1	837471	691	YES
SEM	Entomoplasma	Entomoplasma corruscae	Mesoplasma corruscae	ELCA-2	YES	YES	GCF_002930145.1	Contig	839085	3	537801	705	NO
SEM	Entomoplasma	Entomoplasma ellychniae	Entomoplasma ellychniae	ELCN-1	YES	YES	GCF_002930155.1	Contig	900037	3	888009	781	YES
SEM	Mesoplasma	Mesoplasma chauliocola	Mesoplasma chauliocola	CHPA-2	YES	YES	GCF_002290085.1	Complete Genome	854780	1	854780	733	NO
SEM	Mesoplasma	Mesoplasma coleopterae	Mesoplasma coleopterae	BARC 779	YES	NO	GCF_002804245.1	Complete Genome	800407	1	800407	693	NO
SEM	Mesoplasma	Mesoplasma entomophilum	Mesoplasma entomophilum	TAC	YES	YES	GCF_002749675.1	Complete Genome	847967	1	847967	723	NO
SEM	Mesoplasma	Mesoplasma florum	Mesoplasma florum	L1	YES	YES	GCF_000008305.1	Complete Genome	793224	1	793224	686	YES
SEM	Mesoplasma	Mesoplasma grammopterae	Mesoplasma grammopterae	ATCC 49580	YES	YES	GCF_000701525.1	Scaffold	805859	9	236299	706	NO
SEM	Mesoplasma	Mesoplasma melaleucae	Mesoplasma melaleucae	M1	YES	YES	GCF_002804105.1	Complete Genome	845295	1	845295	897	NO
SEM	Mesoplasma	Mesoplasma tabanidae	Mesoplasma tabanidae	BARC 857	YES	YES	GCF_002804025.1	Complete Genome	846907	1	846907	737	NO
SEM	Mycoplasma (Mycoides)	Mycoplasma capricolum	Mycoplasma capricolum	ATCC 27343	YES	YES	GCF_000012765.1	Complete Genome	1010023	1	1010023	825	NO
SEM	Mycoplasma (Mycoides)	Mycoplasma cottewii	Mycoplasma cottewii	VIS	YES	YES	GCF_024918975.1	Complete Genome	1016659	1	1016659	831	NO
SEM	Mycoplasma (Mycoides)	Mycoplasma feriruminatoris	Mycoplasma feriruminatoris	G5847	YES	NO	GCF_000327395.2	Complete Genome	1075603	1	1075603	850	NO
SEM	Mycoplasma (Mycoides)	Mycoplasma leachii	Mycoplasma leachii	PG50	YES	NO	GCF_000183365.1	Complete Genome	1008951	1	1008951	852	NO
SEM	Mycoplasma (Mycoides)	Mycoplasma mycoides	Mycoplasma mycoides	PG1	YES	NO	GCF_000011445.1	Complete Genome	1211703	1	1211703	946	YES
SEM	Mycoplasma (Mycoides)	Mycoplasma putrefaciens	Mycoplasma putrefaciens	NCTC 10155	YES	YES	GCF_900476175.1	Complete Genome	832598	1	832598	693	YES
SEM	Mycoplasma (Mycoides)	Mycoplasma yeatsii	Mycoplasma yeatsii	GM274B	NO	YES	GCF_000875755.1	Complete Genome	895051	1	895051	750	NO
SEM	Spiroplasma-Apis	Spiroplasma alleghenense	Spiroplasma alleghenense	PLHS-1	YES	YES	GCF_003363775.1	Complete Genome	1336077	1	1336077	1140	NO
SEM	Spiroplasma-Apis	Spiroplasma apis	Spiroplasma apis	B31	YES	YES	GCF_000500935.1	Complete Genome	1160554	1	1160554	986	YES
SEM	Spiroplasma-Apis	Spiroplasma cantharicola	Spiroplasma cantharicola	CC-1	YES	YES	GCF_001281045.1	Complete Genome	1179577	1	1179577	1019	NO
SEM	Spiroplasma-Apis	Spiroplasma chinense	Spiroplasma chinense	CCH	YES	YES	GCF_008086545.1	Complete Genome	1370182	1	1370182	1216	NO
SEM	Spiroplasma-Apis	Spiroplasma clarkii	Spiroplasma clarkii	CN-5	YES	YES	GCF_002795265.1	Complete Genome	1560007	1	1560007	1371	NO
SEM	Spiroplasma-Apis	Spiroplasma corruscae	Spiroplasma corruscae	EC-1	YES	YES	GCF_002237575.1	Complete Genome	1204639	2	1175400	1032	NO
SEM	Spiroplasma-Apis	Spiroplasma culicicola	Spiroplasma culicicola	AES-1	YES	YES	GCF_000565175.1	Complete Genome	1175131	1	1175131	1063	NO
SEM	Spiroplasma-Apis	Spiroplasma diminutum	Spiroplasma diminutum	CUAS-1	YES	YES	GCF_000439455.1	Complete Genome	945296	1	945296	856	NO
SEM	Spiroplasma-Apis	Spiroplasma floricola	Spiroplasma floricola	23-6	YES	YES	GCF_002813555.1	Complete Genome	1284130	1	1284130	1125	NO
SEM	Spiroplasma-Apis	Spiroplasma gladiatoris	Spiroplasma gladiatoris	TG-1	YES	YES	GCF_004379335.1	Complete Genome	1164642	1	1164642	1015	NO
SEM	Spiroplasma-Apis	Spiroplasma helicoides	Spiroplasma helicoides	TABS-2	YES	YES	GCF_001715535.1	Complete Genome	1326546	1	1326546	1146	NO
SEM	Spiroplasma-Apis	Spiroplasma litorale	Spiroplasma litorale	TN-1	YES	YES	GCF_001267155.1	Complete Genome	1225519	1	1225519	1109	NO
SEM	Spiroplasma-Apis	Spiroplasma monobiae	Spiroplasma monobiae	MQ-1	YES	YES	GCF_002865545.1	Complete Genome	891575	1	891575	809	NO
SEM	Spiroplasma-Apis	Spiroplasma sabaudiense	Spiroplasma sabaudiense	Ar-1343	YES	YES	GCF_000565215.1	Complete Genome	1075953	1	1075953	927	YES
SEM	Spiroplasma-Apis	Spiroplasma tabanidicola	Spiroplasma tabanidicola	TAUS-1	YES	YES	GCF_009730595.1	Complete Genome	1284335	1	1284335	1133	NO
SEM	Spiroplasma-Apis	Spiroplasma taiwanense	Spiroplasma taiwanense	CT-1	YES	YES	GCF_000439435.1	Complete Genome	1086278	2	1075140	1101	YES
SEM	Spiroplasma-Apis	Spiroplasma turonicum	Spiroplasma turonicum	Tab4c	YES	YES	GCF_001262715.1	Complete Genome	1261374	1	1261374	1085	NO
SEM	Spiroplasma-CCM	Spiroplasma atrichopogonis	Spiroplasma atrichopogonis	GNAT3597	YES	YES	GCF_001029245.1	Complete Genome	1160484	1	1160484	1323	NO
SEM	Spiroplasma-CCM	Spiroplasma chrysopicola	Spiroplasma chrysopicola	DF-1	YES	YES	GCF_000400935.1	Complete Genome	1123322	1	1123322	1020	YES
SEM	Spiroplasma-CCM	Spiroplasma citri	Spiroplasma citri	R8-A2	YES	NO	GCF_001886855.1	Complete Genome	1640878	3	1599709	2054	YES
SEM	Spiroplasma-CCM	Spiroplasma eriocheiris	Spiroplasma eriocheiris	DSM 21848	YES	YES	GCF_001029265.1	Complete Genome	1365714	1	1365714	1232	NO
SEM	Spiroplasma-CCM	Spiroplasma kunkelii	Spiroplasma kunkelii	CR2-3x	NO	YES	GCF_001274875.1	Complete Genome	1514561	4	1463926	1839	NO
SEM	Spiroplasma-CCM	Spiroplasma mirum	Spiroplasma mirum	ATCC 29335	YES	YES	GCF_000517365.1	Complete Genome	1132591	1	1132591	1271	YES
SEM	Spiroplasma-CCM	Spiroplasma phoeniceum	Spiroplasma phoeniceum	P40	YES	YES	GCF_003339775.1	Complete Genome	1908276	4	1791576	2434	NO
SEM	Spiroplasma-CCM	Spiroplasma poulsonii	Spiroplasma poulsonii	MSRO_BK	NO	YES	GCF_009866525.1	Chromosome	1964168	21	1938611	2191	NO
SEM	Spiroplasma-CCM	Spiroplasma syrphidicola	Spiroplasma syrphidicola	EA-1	YES	YES	GCF_000400955.1	Complete Genome	1107344	1	1107344	1005	NO
SEM	Spiroplasma-Ixodetis	Spiroplasma ixodetis	Spiroplasma ixodetis	Y32	YES	YES	GCF_030316605.1	Complete Genome	2231425	6	2040288	2786	YES
SEM	Spiroplasma-Ixodetis	Spiroplasma platyhelix	Spiroplasma platyhelix	PALS-1	YES	YES	GCF_021496725.1	Complete Genome	744499	1	744499	672	NO
SEM	Tullyiplasma	Tullyiplasma multilocale	Acholeplasma multilocale	ATCC 49900	YES	YES	GCF_000483165.1	Scaffold	924458	12	284263	836	YES
SEM	Tullyiplasma	Tullyiplasma photuris	Mesoplasma photuris	ATCC 49581	YES	YES	GCF_000702725.1	Contig	778966	10	115941	691	NO
SEM	Tullyiplasma	Tullyiplasma seiffertii	Mesoplasma seiffertii	ATCC 49495	YES	YES	GCF_000518725.1	Scaffold	977222	13	287278	825	NO
SEM	Tullyiplasma	Tullyiplasma syrphidae	Mesoplasma syrphidae	YJS	YES	YES	GCF_002843565.1	Complete Genome	908214	1	908214	744	NO
SEM	Williamsoniiplasma	Williamsoniiplasma freundtii	Entomoplasma freundtii	BARC 318	YES	YES	GCF_002804205.1	Complete Genome	838114	1	838114	697	NO
SEM	Williamsoniiplasma	Williamsoniiplasma lucivorax	Williamsoniiplasma lucivorax	ATCC 49196	YES	YES	GCF_000518285.1	Scaffold	1102752	32	66123	956	YES
SEM	Williamsoniiplasma	Williamsoniiplasma luminosum	Williamsoniiplasma luminosum	PIMN-1	YES	YES	GCF_002803985.1	Complete Genome	1031560	1	1031560	861	NO
SEM	Williamsoniiplasma	Williamsoniiplasma somnilux	Williamsoniiplasma somnilux	PYAN-1	YES	YES	GCF_002804005.1	Complete Genome	868413	1	868413	722	NO
