## Supplementary material for "Delineating bacterial genera based on gene content analysis: a case study of the *Mycoplasmatales*–*Entomoplasmatales* clade within the class *Mollicutes*": Table S2

### Sheet: CSI_exception
CSI_ID	Species	Year_genome_released	Note
81	Mycoplasmopsis synoviae	2015
81	Metamycoplasma phocae	2018
81	Mycoplasma nasistruthionis	2019
81	Mycoplasmopsis arginini	2019
81	Mycoplasmopsis bovirhinis	2019
81	Mycoplasmopsis iguanae	2022
81	Metamycoplasma equirhinis	2023
81	Metamycoplasma subdolum	2023
81	Mycoplasmopsis verecunda	2023
81	Mycoplasma phocoeninasale	2024
82	Mycoplasmopsis agassizii	2017
82	Mycoplasmopsis arginini	2019
82	Mycoplasmopsis iguanae	2022
83	Mycoplasmopsis agassizii	2017	Reported in Gupta et al. 2018
83	Mycoplasmopsis arginini	2019
83	Mycoplasmopsis pulmonis	2019	Reported in Gupta et al. 2018
83	Mycoplasmopsis iguanae	2022
84	Mesomycoplasma hyopneumoniae	2005
84	Mesomycoplasma bovoculi	2014
84	Mesomycoplasma dispar	2015
84	Mesomycoplasma flocculare	2015
84	Mycoplasmopsis arginini	2019
84	Mycoplasmopsis iguanae	2022
84	Mesomycoplasma ovipneumoniae	2023
85	Mycoplasmopsis agassizii	2017	Reported in Gupta et al. 2018
85	Mycoplasmopsis pulmonis	2019	Reported in Gupta et al. 2018
85	Mycoplasmopsis testudinea	2019
85	Mycoplasmopsis iguanae	2022
86	Mesomycoplasma mobile	2004	Reported in Gupta et al. 2018
87	Mesomycoplasma mobile	2004	Reported in Gupta et al. 2018
88	Mesomycoplasma mobile	2004
88	Mesomycoplasma collis	2014
88	Mesomycoplasma neurolyticum	2019
88	Mycoplasma procyoni	2021
88	Mesomycoplasma molaris	2022
88	Mesomycoplasma lagogenitalium	2023
89	Mycoplasmopsis arginini	2019
89	Mycoplasma miroungirhinis	2020
89	Mycoplasma phocoenae	2020
89	Mycoplasma zalophi	2022
89	Metamycoplasma gypis	2024
90	Mycoplasmopsis arginini	2019
90	Mycoplasma phocoenae	2020
91	Mycoplasmopsis buteonis	2014	Reported in Gupta et al. 2018
91	Mycoplasmopsis elephantis	2014
91	Mycoplasmopsis arginini	2019
91	Mycoplasmopsis equigenitalium	2022
92	Mycoplasmopsis arginini	2019
92	Mycoplasma miroungirhinis	2020
92	Mycoplasma phocoenae	2020
92	Mycoplasma zalophi	2022
92	Metamycoplasma gypis	2024
